# Punishment Risk Task: Monitoring anxiogenic states during goal directed actions in mice

**DOI:** 10.1101/2022.10.30.514458

**Authors:** Kyle E. Parker, Joel S. Arackal, Sarah C. Hunter, Carl Hammarsten, Jordan G. McCall

## Abstract

Canonical preclinical studies of anxiety-related behavioral states use exploration of novel spaces to test approach-avoidance conflicts such as the open field test, elevated plus maze, and light-dark box. However, these assays cannot evaluate complicated behaviors in which competing states of motivation result in anxiogenic behaviors. Furthermore, these assays can only test the approach-avoidance conflict once due to a reliance on spatial novelty. Here we demonstrate the punishment risk task (PRT) in male and female, group- and singly-housed mice, a model initially described in singly-housed male rats by Park and Moghaddam (2017). The task tests how probabilistic punishment affects reward-seeking behavior. In particular, it measures the delay to pursue a reward (sweetened food pellet) while the likelihood of punishment (foot shock) actively impinges reward-associated actions. Here, we found that mice show increased latency to respond to food reward cues in trials in which the probability of punishment is highest. Further, anxiolytic treatment with diazepam or propranolol block any increase in response latency, indicating the model’s potential to for study of anxiogenesis in mice. Elucidating how these competitive behavioral states are integral to adaptive behavior and change over time and experience to coordinate anxiogenesis should greatly benefit anxiety disorder research. Specifically, implementing this assay in mice will enable cell-type selective interrogation of these processes and further our understanding of the neural basis of anxiogenesis.
