## Supplementary material for "Punishment Risk Task: Monitoring anxiogenic states during goal directed actions in mice": Table S1

### Sheet: Data Statistics List
	Table 1. Data Figure Statistics, Relevant Comparisons
	Relevant Figure(s)	Test	Factor(s):	p-value	Post-hoc Comparisons (Tukey's)
			F(dfn, dfd)
	Figure 1C - left	RM One-way ANOVA	BLOCK: F(1.221, 10.99) = 11.01	0.0051	Block 1 vs. Block 2, p=0.2436
					Block 1 vs. Block 3, p= 0.0369
					Block 2 vs. Block 3, p=0.0695
	Figure 1C -right	RM One-way ANOVA	BLOCK: F(1.008, 4.031) = 10.14	0.033	Block 1 vs. Block 2, p=0.1954
					Block 1 vs. Block 3, p= 0.0654
					Block 2 vs. Block 3, p=0.0755
	Figure S1A	Unpaired t test, two-tailed	t (39) = 0.1066	0.9156	N/A
	Figure S1B	Two-way ANOVA	HOUSING: F(1,37) = 0.0093	0.9233	None
			SEX: F(1, 37) = 3.913	0.0554
			Housing*Sex: F(1, 37) = 0.5785	0.4517
	Figure S1C	Two-way ANOVA	HOUSING: F(1,37) = 7.912	0.0078	Male:Control vs. Male:Isolated, p=0.8290
			SEX: F(1, 37) = 2.701	0.1087	Male:Control vs. Female:Control, p=0.9999
			HOUSING*SEX: F(1, 37) = 3.053	0.0889	Male:Control vs. Female:Isolated, p=0.0152
					Male:Isolated vs. Female:Control, p=0.8444
					Male:Isolated vs. Female:Isolated, p=0.0989
					Female:Control vs. Female:Isolated, p=0.0289
	Figure S1E	Unpaired t test, two-tailed	t (39) = 1.446	0.1561	N/A
	Figure S1F	Two-way ANOVA	HOUSING: F(1,37) = 1.86	0.1809	None
			SEX: F(1, 37) = 0.229	0.6351
			HOUSING*SEX: F(1, 37) = 0.04249	0.8378
	Figure S1G	Two-way ANOVA	HOUSING: F(1,37) = 7.543	0.0093	Male:Control vs. Male:Isolated, p=0.2087
			SEX: F(1, 37) = 0.086	0.771	Male:Control vs. Female:Control, p=0.9998
			HOUSING*SEX: F(1, 37) = 0.03098	0.8612	Male:Control vs. Female:Isolated, p=0.1566
					Male:Isolated vs. Female:Control, p=0.3209
					Male:Isolated vs. Female:Isolated, p=0.9884
					Female:Control vs. Female:Isolated, p=0.2409
	Figure 2D	RM 3-way ANOVA	BLOCK: F(1.631, 97.84) = 35.87	<0.0001	1:Grouped-0.1mA vs. 2:Grouped-0.1mA, p=0.4017
			HOUSING: F(1, 60) = 4.036	0.049	1:Isolated-0.1mA vs. 2:Isolated-0.1mA, p=0.1790
			AMPLITUDE: F(1, 60) = 0.2835	0.5964	2:Grouped-0.1mA vs. 3:Grouped-0.1mA, p=0.3797
			BLOCK*HOUSING: F(2, 120) = 0.7098	0.4938	2:Isolated-0.1mA vs. 3:Isolated-0.1mA, p=0.0436
			BLOCK* AMPLITUDE: F(2, 120) = 0.6490	0.5244	1:Grouped-0.1mA vs. 3:Grouped-0.1mA, p=0.0243
			HOUSING* AMPLITUDE: F(1, 60) = 0.02758	0.8686	1:Isolated-0.1mA vs. 3:Isolated-0.1mA, p=0.0075
			BLOCK*HOUSING* AMPLITUDE: F(2, 120) = 1.804	0.1691	1:Isolated-0.3mA vs. 3:Isolated-0.3mA, p=0.1202
					1:Grouped-0.3mA vs. 3:Grouped-0.3mA, p=0.1286
					1:Isolated-0.3mA vs. 2:Isolated-0.3mA, p=0.6476
					1:Grouped-0.3mA vs. 2:Grouped-0.3mA, p=0.3689
					2:Isolated-0.3mA vs. 3:Isolated-0.3mA, p=0.3275
					2:Grouped-0.3mA vs. 3:Grouped-0.3mA, p=0.9624
	Figure 2E	RM 3-way ANOVA	BLOCK: F(1.603, 96.18) = 26.37	0.0001	1:Isolated- 0.1mA vs. 2:Isolated- 0.1mA, p=0.8327
			HOUSING: F(1, 60) = 10.68	0.0018	1:Isolated- 0.1mA vs. 3:Isolated- 0.1mA, p=0.2562
			AMPLITUDE: F(1, 60) = 1.547	0.2184	2:Isolated- 0.1mA vs. 3:Isolated - 0.3mA, p=0.8724
			BLOCK*HOUSING: F(2, 120) = 0.4280	0.6528	1:Grouped - 0.1mA vs. 2:Grouped - 0.1mA, p=0.5491
			BLOCK* AMPLITUDE: F(2, 120) = 2.468	0.089	1:Grouped - 0.1mA vs. 3:Grouped - 0.1mA, p=0.8415
			HOUSING* AMPLITUDE: F(1, 60) = 0.1679	0.6835	2:Grouped - 0.1mA vs. 3:Grouped - 0.1mA, p>0.9999
			BLOCK*HOUSING* AMPLITUDE: F(2, 120) = 0.9383	0.3941	1:Isolated - 0.3mA vs. 2:Isolated - 0.3mA, p=0.0063
					1:Isolated - 0.3mA vs. 3:Isolated - 0.3mA, p=0.0009
					2:Isolated - 0.3mA vs. 3:Isolated - 0.3mA, p=0.1572
					1:Grouped - 0.3mA vs. 2:Grouped - 0.3mA, p=0.1499
					1:Grouped - 0.3mA vs. 3:Grouped - 0.3mA, p=0.0367
					2:Grouped - 0.3mA vs. 3:Grouped - 0.3mA, p=0.1612
	Figure 2F	RM 3-way ANOVA	BLOCK: F(1.813, 65.26) = 21.33	<0.0001	1:male - 0.1mA - Grouped vs. 3:male - 0.1mA - Grouped, p=0.0026
			HOUSING: F(1, 36) = 7.142	0.0112	1:male - 0.3mA - Isolated vs. 3:male - 0.3mA - Isolated, p=0.0034
			AMPLITUDE: F(1, 36) = 0.03409	0.8546	2:male - 0.3mA - Isolated vs. 3:male - 0.3mA - Isolated, p=0.0082
			BLOCK*HOUSING: F(2, 72) = 1.475	0.2357	3:male - 0.1mA - Grouped vs. 3:male - 0.1mA - Isolated, p=0.0584
			BLOCK*AMPLITUDE: F(2, 72) = 0.3831	0.6831
			HOUSING*AMPLITUDE: F(1, 36) = 0.6327	0.4316
			BLOCK*HOUSING*AMPLITUDE: F(2, 72) = 5.141	0.0082
	Figure 2G	RM 3-way ANOVA	BLOCK: F(1.233, 24.67) = 18.52	0.0001	N/A
			HOUSING: F(1, 20) = 0.06349	0.8036
			AMPLITUDE: F(1, 20) = 0.4893	0.4923
			BLOCK*HOUSING: F(2, 40) = 0.01090	0.9892
			BLOCK*AMPLITUDE: F(2, 40) = 0.3359	0.7167
			HOUSING*AMPLITUDE: F(1, 20) = 0.04493	0.8343
			BLOCK*HOUSING*AMPLITUDE: F(2, 40) = 0.7915	0.4601
	Figure S2E	Mixed-effects analysis	BLOCK: F(2, 30) = 3.188	0.0555	None
			HOUSING: F(1, 15) = 8.730	0.0098
	Figure S2F	Mixed-effects analysis		<0.0001	1:Grouped vs. 3:Grouped, p<0.0001
			BLOCK:F(2, 30) = 48.13	0.1111	1:Grouped vs. 2:Grouped, p<0.0001
			HOUSING:F(1, 15) = 2.867		1:Isolated vs. 2:Isolated, p<0.0001
					1:Isolated vs. 3:Isolated, p<0.0001
	Figure S2G	Unpaired t test, two-tailed	t(26) = 0.3358	0.7397	N/A
	Figure 3A - Group	RM 2-way ANOVA	BLOCK: F(2, 22) = 11.44	0.0004	1:Saline vs. 3:Saline, p<0.0001
			DRUG: F(1, 11) = 15.03	0.0026	2:Saline vs. 3:Saline, p=0.0013
			BLOCK*DRUG: F(2, 22) = 9.263	0.0012	1:Diazepam vs. 3:Diazepam, p=0.9361
					2:Diazepam vs. 3:Diazepam, p=0.9500
					1:Saline vs. 1:Diazepam, p=0.9984
					2:Saline vs. 2:Diazepam, p=0.1465
					*:Saline vs. 3:Diazepam, p=0.0001
	Figure 3B - Isolation	RM 2-way ANOVA	BLOCK: F(2, 24) = 11.62	0.0003	1:Saline vs. 3:Saline, p<0.0001
			DRUG: F(1, 12) = 14.78	0.0023	2:Saline vs. 3:Saline, p=0.0006
			BLOCK*DRUG: F(2, 24) = 8.606	0.0015	1:Diazepam vs. 3:Diazepam, p=0.7933
					2:Diazepam vs. 3:Diazepam, p=0.9758
					1:Saline vs. 1:Diazepam, p=0.9984
					2:Saline vs. 2:Diazepam, p=0.2601
					3:Saline vs. 3:Diazepam, p<0.0001
	Figure 3C - Group	RM 2-way ANOVA	BLOCK: F(2, 24) = 9.255	0.01	1:Saline vs. 3:Saline, p<0.0001
			DRUG: F(1, 11) = 6.380	0.0266	2:Saline vs. 3:Saline, p=0.0004
			BLOCK*DRUG: F(2, 22) = 11.63	0.0003	1:Diazepam vs. 3:Diazepam, p=0.9992
					2:Diazepam vs. 3:Diazepam, p>0.9999
					1:Saline vs. 1:Diazepam, p=0.9932
					2:Saline vs. 2:Diazepam, p=0.9941
					3:Saline vs. 3:Diazepam, p<0.0001
	Figure 3D - Isolation	RM 2-way ANOVA	BLOCK: F(2, 24) = 15.32	< 0.0001	1:Saline vs. 3:Saline, p<0.0001
			DRUG: F(1, 12) = 6.956	0.0217	2:Saline vs. 3:Saline, p=0.0001
			BLOCK*DRUG: F(2, 24) = 13.38	0.0001	1:Diazepam vs. 3:Diazepam, p >0.9999
					2:Diazepam vs. 3:Diazepam, p>0.9999
					1:Saline vs. 1:Diazepam, p=0.9976
					2:Saline vs. 2:Diazepam, p=0.9365
					3:Saline vs. 3:Diazepam, p<0.0001
	Figure 3E - Group	RM 2-way ANOVA	BLOCK: F(2, 22) = 12.88	0.0002	1:Saline vs. 3:Saline, p<0.0001
			DRUG: F(1, 11) = 1.677	0.2218	2:Saline vs. 3:Saline, p=0.0070
			BLOCK*DRUG: F(2, 22) = 7.431	0.0012	1:Propranolol vs. 3: Propranolol, p=0.9912
					2: Propranolol vs. 3: Propranolol, p=0.9998
					1:Saline vs. 1: Propranolol, p=0.6109
					2:Saline vs. 2: Propranolol, p>0.9999
					3:Saline vs. 3: Propranolol, p=0.0135
	Figure 3F - Isolation	RM 2-way ANOVA	BLOCK: F(2, 24) = 9.992	0.0007	1:Saline vs. 3:Saline, p=0.0019
			DRUG: F(1, 12) = 0.8011	0.3884	2:Saline vs. 3:Saline, p=0.0385
			BLOCK*DRUG: F(2, 24) = 1.999	0.1574	1:Propranolol vs. 3: Propranolol, p=0.5644
					2: Propranolol vs. 3: Propranolol, p=0.5012
					1:Saline vs. 1: Propranolol, p=0.3026
					2:Saline vs. 2: Propranolol, p=0.9731
					3:Saline vs. 3: Propranolol, p=0.9814
	Figure 3G - Group	RM 2-way ANOVA	BLOCK: F(2, 24) = 12.37	0.0002	1:Saline vs. 3:Saline, p=0.0011
			DRUG: F(1, 12) = 1.991	0.1836	2:Saline vs. 3:Saline, p=0.0066
			BLOCK*DRUG: F(2, 24) = 3.101	0.0634	1:Propranolol vs. 3: Propranolol, p=0.2768
					2: Propranolol vs. 3: Propranolol, p=0.9913
					1:Saline vs. 1: Propranolol, p=0.7012
					2:Saline vs. 2: Propranolol, p=0.2223
					3:Saline vs. 3: Propranolol, p=0.8893
	Figure 3H - Isolation	RM 2-way ANOVA	BLOCK: F(2, 24) = 22.60	<0.0001	1:Saline vs. 3:Saline, p<0.0001
			DRUG: F(1, 12) = 2.672	0.1281	2:Saline vs. 3:Saline, p=0.005
			BLOCK*DRUG: F(2, 24) = 4.193	0.0274	1:Propranolol vs. 3: Propranolol, p=0.1819
					2: Propranolol vs. 3: Propranolol, p=0.4180
					1:Saline vs. 1: Propranolol, p=0.9974
					2:Saline vs. 2: Propranolol, p=0.9997
					3:Saline vs. 3: Propranolol, p=0.0251
	Figure 4B	RM One-way ANOVA	BLOCK: F(1.523, 18.28) = 14.900.3225	0.0003	Block 1 vs. Block 2, p<0.0001
					Block 1 vs. Block 3, p=0.0014
					Block 2 vs. Block 3, p=0.7700
	Figure 4C	RM One-way ANOVA	BLOCK: F(1.843, 22.12) = 0.3225		N/A
				>0.9999
	Figure 4D	Mixed effect analysis	BLOCK: F(1.484, 16.32) = 7.070	0.0099	1:Nosepoke vs. 1:Hopper, p<0.0001
			ZONE: F(1.000, 11.00) = 148.6	<0.0001	1:Nosepoke vs. 3:Nosepoke, p=0.3343
			BLOCK*ZONE: F(1.768, 19.45) = 1.118	0.3402	1:Hopper vs. 3:Hopper, p=0.0604
					3:Nosepoke vs. 3:Hopper, p<0.0001
	Figure 4E	Mixed effect analysis	BLOCK: F(1.742, 19.16) = 17.05	<0.0001	1:Nosepoke vs. 1:Hopper, p=0.3152
			ZONE: F(1.000, 11.00) = 2.909	0.1161	1:Nosepoke vs. 3:Nosepoke, p=0.0030
			BLOCK*ZONE: F(1.736, 19.09) = 3.391	0.0607	1:Hopper vs. 3:Hopper, p=0.0107
					3:Nosepoke vs. 3:Hopper, p=0.1765
	Figure S3A	RM 3-way ANOVA	BLOCK: F(2, 52) = 9.834	0.0002	1:Grouped - 0.3mA vs. 3 :Grouped - 0.3mA, p <0.0001
			HOUSING: F(1, 26) = 0.1259	0.7256	2:Grouped - 0.3mA vs. 3 :Grouped - 0.3mA, p <0.0001
			AMPLITUDE: F(1, 26) = 33.53	<0.0001	3 :Grouped - 0.1mA vs. 3 :Grouped - 0.3mA, p <0.0001
			BLOCK*HOUSING: F(2, 52) = 3.720	0.0309	3 :Isolated - 0.1mA vs. 3 :Isolated - 0.3mA, p = 0.0004
			BLOCK* AMPLITUDE: F(2, 48) = 13.28	<0.0001
			HOUSING* AMPLITUDE: F(1, 26) = 0.01042	0.9195
			BLOCK*HOUSING* AMPLITUDE: F(2, 48) = 1.303	0.2811
	Figure S3B	RM 3-way ANOVA	BLOCK: F(2, 52) = 4.320	0.0184	N/A
			HOUSING: F(1, 26) = 0.4117	0.5021
			AMPLITUDE: F(1, 26) = 0.4633	0.5267
			BLOCK*HOUSING: F(2, 52) = 0.8052	0.5027
			BLOCK* AMPLITUDE: F(2, 48) = 0.6976	0.4525
			HOUSING* AMPLITUDE: F(1, 26) = 0.4204	0.5224
			BLOCK*HOUSING* AMPLITUDE: F(2, 48) = 1.016	0.3699
	Figure S3C	RM 3-way ANOVA	BLOCK: F(2, 48) = 37.48	<0.0001	1:Grouped - Diazepam vs. 1:Isolated - Diazepam, p =0.0002
			HOUSING: F(1, 24) = 14.67	0.0008	1:Isolated - Saline vs. 1:Isolated - Diazepam, p = 0.0228
			DRUG: F(1, 24) = 9.042	0.0061	1:Isolated - Diazepam vs. 3 :Isolated - Diazepam, p <0.0001
			BLOCK*HOUSING: F(2, 48) = 16.05	<0.0001	1:Isolated - Saline vs. 3 :Isolated - Saline, p = 0.0031
			BLOCK*DRUG: F(2, 39) = 6.964	0.0026
			HOUSING* DRUG: F(1, 24) = 0.01530	0.9026
			BLOCK*HOUSING*DRUG: F(2, 39) = 0.9689	0.3885
	Figure S3D	RM 3-way ANOVA	BLOCK: F(2, 48) = 4.582	0.0151	1:Grouped - Diazepam vs. 1:Isolated - Diazepam, p = 0.0029
			HOUSING: F(1, 24) = 18.08	0.1588	2:Grouped - Diazepam vs. 2:Isolated - Diazepam, p = 0.0076
			DRUG: F(1, 24) = 2.115	0.0003	2:Grouped - Diazepam vs. 2:Isolated - Saline, p = 0.0408
			BLOCK*HOUSING: F(2, 48) = 0.3076	0.1449	3:Grouped - Diazepam vs. 3:Grouped - Saline, p = 0.0212
			BLOCK*DRUG: F(2, 44) = 2.019	0.7367	3:Grouped - Diazepam vs. 3:Isolated - Saline, p = 0.0068
			HOUSING* DRUG: F(1, 24) = 8.962	0.0063	3 :Grouped - Diazepam vs. 3 :Isolated - Diazepam, p = 0.0011
			BLOCK*HOUSING*DRUG: F(2, 44) = 1.528	0.2282
	Figure 5A	RM One-way ANOVA	BLOCK: F(1.395, 15.35) = 11.45	0.002	Block 1 vs. Block 2, p=0.0755
					Block 1 vs. Block 3, p=0.0088
					Block 2 vs. Block 3, p=0.0384
	Figure 5B	RM One-way ANOVA	BLOCK: F(1.110, 13.32) = 10.41	0.0055	Block 1 vs. Block 2, p=0.0119
					Block 1 vs. Block 3, p=0.0119
					Block 2 vs. Block 3, p=0.0367
	Figure 5D	Nonlinear regression	F(4, 33) = 0.04755	0.9955	N/A
	Figure 5E	Nonlinear regression	F(4, 33) = 5.907	0.0011	N/A
	Figure 5F	Nonlinear regression	F(4,67) = 0.1675	0.0614	N/A
	Figure 5G - left	RM One-way ANOVA	BLOCK: F(1.334, 13.34) = 1.685	0.2213	N/A
	Figure 5G - right	RM One-way ANOVA	BLOCK: F(1.064, 14.89) = 7.794	0.0461	Block 1 vs. Block 2, p=0.3152
					Block 1 vs. Block 3, p=0.0193
					Block 2 vs. Block 3, p=0.0583
